# Abundantly expressed class of non-coding RNAs conserved through the multicellular evolution of dictyostelid social amoebae

**DOI:** 10.1101/2020.04.05.026054

**Authors:** Jonas Kjellin, Lotta Avesson, Johan Reimegård, Zhen Liao, Ludwig Eichinger, Angelika Noegel, Gernot Glöckner, Pauline Schaap, Fredrik Söderbom

## Abstract

**Background:** Aggregative multicellularity has evolved multiple times in diverse groups of eukaryotes. One of the most well-studied examples is the development of dictyostelid social amoebae, e.g. *Dictyostelium discoideum*. However, it is still poorly understood why multicellularity emerged in these amoebae while the great majority of other members of Amoebozoa are unicellular. Previously a novel type of non-coding RNA, Class I RNAs, was identified in *D. discoideum* and demonstrated to be important for normal multicellular development. In this study we investigated Class I RNA evolution and its connection to multicellular development.

**Results:** New Class I RNA genes were identified by constructing a co-variance model combined with a scoring system based on conserved up-stream sequences. Multiple genes were predicted in representatives of each major group of Dictyostelia and expression analysis validated that our search approach can identify expressed Class I RNA genes with high accuracy and sensitivity. Further studies showed that Class I RNAs are ubiquitous in Dictyostelia and share several highly conserved structure and sequence motifs. Class I RNA genes appear to be unique to dictyostelid social amoebae since they could not be identified in searches in outgroup genomes, including the closest known relatives to Dictyostelia.

**Conclusion:** Our results show that Class I RNA is an ancient abundant class of ncRNAs, likely to have been present in the last common ancestor of Dictyostelia dating back at least 600 million years. Taken together, our current knowledge of Class I RNAs suggests that they may have been involved in evolution of multicellularity in Dictyostelia.
