## Additional file 1 for "Abundantly expressed class of non-coding RNAs conserved through the multicellular evolution of dictyostelid social amoebae"

### Sheet: Blad1
Name	Synonym	GenBank assembly accession	GC %	Undetermined bases %	Assembly level	No scaffolds/contigs	Genome size (Mbp)	scaffold/contig size range (kbp)
Dictyostelium discoideum		*	22.4363	0.0781696	chromosome/scaffold	11	34.3381	16.7-8484.2
Dictyostelium citrinum		GCA_000286055.1	19.5637	22.3932	scaffold	1772	26.2518	2.0-130.9
Dictyostelium intermedium		GCA_000277465.1	22.2553	10.3969	scaffold	3111	30.5295	2.0-133.1
Dictyostelium firmibasis		GCA_000277485.1	21.4323	13.4577	scaffold	997	30.5597	0.5-621.9
Dictyostelium purpureum		*	24.4562	0.385603	scaffold	838	33.236	0.8-285.2
Polysphondylium violaceum		GCA_000277445.1	31.8255	0.000392639	contig	1228	25.7234	2.0-175.9
Dictyostelium lacteum	Tieghemostelium lacteum	GCA_001606155.1	29.7738	0	contig	54	23.3757	2.2-2033.6
Dictyostelium caveatum	Speleostelium caveatum	GCA_003667305.1	27.6569	5.1703	scaffold	2180	30.9522	0.2-208.2
Dictyostelium polycephalum	Coremiostelium polycephalum	GCA_900092265.1	38.0295	0.423677	scaffold	7774	48.621	0.2-624.9
Polysphondylium pallidum	Heterostelium album	GCA_000004825.1	32.0709	0.00636939	scaffold	43	32.9702	3.7-3242.5
Acytostelium subglobosum		GCA_000787575.2	44.1942	0.084092	scaffold	106	31.003	2.3-1840.1
Acytostelium leptosomum		GCA_900092245.1	49.2078	0.634988	scaffold	28227	57.2568	0.2-971.3
Acytostelium ellipticum	Rostrostelium ellipticum	GCA_900092235.1	54.6084	0.169792	scaffold	10327	62.1602	0.2-879.7
Dictyostelium polycarpum	Synstelium polycarpum	GCA_900092255.1	48.0745	0.258244	scaffold	14005	62.2201	0.2-772.3
Dictyostelium fasciculatum	Cavenderia fasciculata	GCA_000203815.1	33.8296	0.00322381	scaffold	25	31.0192	5.3-4166.8
Dictyostelium deminutivum	Cavenderia deminutiva	GCA_900092275.1	43.2027	0.47498	scaffold	13382	45.8015	0.2-924.1
		*accessed from www.dictybase.org
Outgroup genomes
Name	GenBank/RefSeq assembly accession
Physarym polycephalum	GCA_000413255.3
Protostelium mycophagum	GCA_002081555.1
Protostelium fungivorum	GCA_003024175.1
Entamoeba histolytica	GCA_000208925.2
Acanthamoeba lenticulata	GCA_002025285.1
Acanthamoeba castellanii	GCA_000313135.1
Saccharomyces cerevisiae	GCF_000146045.2
Fonticula alba	GCA_000388065.2
Capsaspora owczarzaki	GCA_000151315.2
Caenorhabditis elegans	GCF_000002985.6
Arabidopsis thaliana	GCA_000001735.2
Myxococcus xanthus	GCA_000012685.1
