## Additional file 7 for "Abundantly expressed class of non-coding RNAs conserved through the multicellular evolution of dictyostelid social amoebae"

### Sheet: Blad1
organism	candidate	classifier score	CM score	DUSE_seq	duse_score	duse_dist	TGTG-box_seq	TGTG-box_score	TGTG-box_dist	inter_dist	Seq
P. polycephalum	ppo_can_518	35.1816	16.3	TCCCATAA	13.8816	89	TTATGTG	0	31	58	GATTTCATTAAAAACAAGTACGTTTCATTGTAGTCTCTTTTTAAAATTAAGCCAATAAAATCTGG
	ppo_can_511	33.9132	16.4	TACCATAA	12.5132	100	AATTGTG	3.7449	42	58	TTTCTATTACAGGATTTTAACGAGTTCCAACGAGTAACAAGGATAAGCGCCAAAGAAATGA
	ppo_can_1	28.7816	26.9	ATCCATAA	6.88158	12	AGAGGTG	0	86	-74	TATCCCCTTTCTTCAACCATAAAAACCACCTTTCTATAACCAGAAAAAAATAACACCAATAATAGGTTAACATGTGGGGATATGA
	ppo_can_2	11.4	26.4	N/A	-10	0	AAAAGGG	0	2	-2	ATTTTTCTTTCCAGCAAATTTACTATTAATAAATGGACTTATTTTCTCTACCTTGGATGGAAAATG
	ppo_can_3	11	26	N/A	-10	0	N/A	0	0	0	TTTTTTTTTTGCAGCAACAAAAACCTTCTATATAAAAAATGAAAAATGAAAAATG
	ppo_can_4	10.2	25.2	N/A	-10	0	GAATGTG	3.7449	18	-18	TATTTTTCTCTCATCAAATTTTTCAATATCATATGTATTAACTCTTAAAAGCACGAAAATTG
	ppo_can_5	10.2	25.2	N/A	-10	0	GAAAGTG	0	119	-119	GTTTTCCTTTCAGTAAACTGACAGCATTGTACTGAAAACTGT
	ppo_can_6	18.4158	25.1	AAGCACAA	-1.68421	26	N/A	0	0	26	ACTTTACCTTACATCAAAGTATCCTTTTTGTTCACACTAAATAGAAAATTCCAATCTGGTGGATCTGTAAACTG
	ppo_can_7	22.2579	25.1	TGCCATAA	2.15789	111	AATTGTG	3.7449	117	-6	TTTTTTCTTACAGCATTTCAAATGTACATTATCAATATTGGCAAACATGAGGAAAAAAAATGA
	ppo_can_8	10.1	25.1	N/A	-10	0	ATTTGTG	0	137	-137	TTTTTTCTTACAGCATTTCAAATGTACATTATCAATATTGGCAAACATGAGGAAAAAAAATGA
P. mycophagum	pmy_can_1	25.8053	26.2	TACCACCA	4.60526	89	AGAGGTG	0	2	87	TGTGTCATTTCATCATTTTTATAAAAAACATAAAATGACACATGA
P. fungivorum	pfa_can_21	20.1711	27	TACCACCG	-1.82895	111	CAAGGTG	0	96	15	GGATTTCCTTCCATCAATCGTTGGTCCGTGGTGCCTCATCACATGAAATCTG
E. histolytica	ehi_can_5	33.371	23.7	TCCCAAAT	4.67105	87	AAATATG	3.45918	28	59	TGGTTCCATTGCATCAATTTTATTAATTACATAGATACAAGGAATATATTTACAATTATCTTCTATTACATCAATTAAATCTTGGACTGAAGAATCTG
	ehi_can_1	17.6	32.6	N/A	-10	0	AAAGGTG	3.7449	43	-43	AGGATTTCTTAAAGCAATTAATCAAGTTCTTTCAGGTGATAAAAAAAATAACACTTCAAATCCTA
A. lenticulata	alt_can_1	10.1	25.1	N/A	-10	0	N/A	0	0	0	TTTTTTCTTACATCATTGTTGTGGATTTTTGAAACTTAACAACAAAATAATCTTTCAGAAAATGT
C. owczarzaki	cow_can_1	21.3395	25.8	TCCCACAC	0.539474	74	N/A	0	0	74	GGAACTCCTTACAGCAATACAACACCTGCCGAATCGCCAGTCACAACGCCAAGCTGGGCCAACAACGCGCCATCCGCCACGCAGATATTCACGGCCGCTCTGAGTTCTC
C. elegans	cel_can_33	39.3132	22.3	AACCATAA	12.0132	63	GAATGAG	0	45	18	GTTTCTCTTTCAGCAATCACTTTTTCTCTATCCTGAAACCACTCTGTGATATATTCAACCATTACTTGAGCACGAGCTTCGCTCATGTTTGAAAACTGT
	cel_can_32	35.4526	22.4	TCCCACAT	8.05263	56	ATTTGTG	0	48	8	GGTTTTTTTTTCAGCATACAAAAAATGCACCGACTTGCGTTATCAGCCAAACGGAAAGTACTACTCAATCCGAAAACTG
	cel_can_1	17.5342	27.1	TAACAAAA	-4.56579	106	AATGGTG	0	101	5	TGGAAACATTACAGTAAATACATTTTTACTAGTCATGTTTGAAGCAGTAATAAAAAGCAATCATTTTGTTTCCTG
	cel_can_2	33.7132	26.2	TACCATAA	12.5132	114	N/A	0	0	114	TGATTCCTTCAAATCAATCAAATAATTTTCTACATTTTTAAGAAAAAACTAAAACTAAAACGGGCAGAATTGTAGATTTGCTGCCCATCTCATCCTAGTGATGCACTACTATTTTCAGATCCGCTCTCTATTTTGAAGGAAATCTG
	cel_can_3	28.4474	26	TCCCATAG	7.44737	97	AGCTGTG	0	129	-32	TTATTTTATTAGAGTAATCCAATCAAACCAAAAAATATGACATGAGCCATGTCGTACACAACTTTTGGCGAATATACAGACCAGATGAAAAGATGATTTTGAAATATG
	cel_can_4	26.1684	25.8	TTCCTTAA	-4.63158	124	ATATGAG	0	64	60	TTTCTCTTCACATCAAATCTTTTATCATTTTGATACCATAAATTGACAATGCAATCTATCATCATCTTGAGAAATGG
	cel_can_5	22.0526	25.5	TTCCACAT	1.55263	131	N/A	0	0	131	CGAATTCATTTAATCAATTATTTCAGTTTCATTTTATGAACATTTCTGGATTTTG
	cel_can_6	25.3947	25	CACCACAA	5.39474	116	AAATCTG	3.45918	65	51	TGATCTTCTTGCAGCAACTATTGATTTTCTTCCATATCTTGGGAAACTTCTTGTTAATGGATCTG
	cel_can_7	27.2237	25	AACCAAAA	7.22368	91	N/A	0	0	91	TATTTCATCCCATCAAATAAAAAGCAAGTTTTTCCTGAAAAAAAAATCTACAAAGTATGC
A. thaliana	ath_can_46	35.9053	20.3	AACCACAA	10.6053	100	TAATGAG	0	36	64	AGATTTAAGCAAATTTTCAAATTTCAAGGTTTCCACAAGGATATTTGGTAAAAAATCAGAAAATCTG
	ath_can_608	33.4132	15.9	TACCATAA	12.5132	82	AAATGTC	3.45918	20	62	GGTTGCATCTCATATTTTCTTTTTTGACATTCAAAAAAAAAAAAAAAAAAAAAAAATGGGGCAACCTGG
	ath_can_1	33.3158	40	AACAACAA	-1.68421	137	N/A	0	0	137	TGTTTTCATTACAGCAATCAAACTAATGTTATTTCTCCAACATTTTAACTTTGATTCATCACTAGTGTTATTACACTTGAGCAACAAGAAAACTG
	ath_can_2	12.7	27.7	N/A	-10	0	N/A	0	0	0	GGTTTCCCTTCAGCAATTCAATTAACTTCATCAAACCGACCGGTTCAAACAATCATCTAGAAATTCTATTTTATTGTTAGACTAGATCATGAAATTTTGACCGAGTCAGCACACATAAAATCTGG
	ath_can_3	18.6921	27.6	TACCATTT	-3.90789	35	AGATGAG	0	76	-41	AGATTTTCTTTCAGCATTTAATTTCATTTAGACGTTGCAAAAATATTCTTTTAGATTTTATAAAATTCTGAAATTTG
	ath_can_4	23.5921	27	TCACATAA	1.59211	46	AGTTGTG	0	72	-26	AGATTTTCTTACAGCAATATCATCACAAATGATGAATTCCAAAAATTCAAAAAGAAAAACATTTTAAAATTTG
	ath_can_5	23.6132	26.6	CACCAAAA	2.01316	90	N/A	0	0	90	TATTTCCTTACATTAACCGAAATATATATAACTGAAACTAACGATATATGA
	ath_can_6	35.7053	26.1	TACCACCA	4.60526	94	AGATGCG	0	35	59	AGCTTTCCTCTCAGCAATCTTCTTATAATGAGCTTCAAAATAAGCCTTCTTTTGAGCAACTGATCCTGGAGTAGCACACTTGCCAACTTCCTCCAAGTACTTATTTGGAGAGAAAGCTG
	ath_can_7	20.4842	25.3	TCCTACAA	0.184211	54	TAAAGTG	0	134	-80	GAACTTATCAAATCATAACAAAATGTATTTCTCTTGATTAAGAAAAATATGACCTGGAGTTCTGC
	ath_can_410	17.1026	25.3	TCCTAAAA	-3.19737	53	AGATGGG	0	24	29	TTTTTTCTTACAGCAATTTTTATGTCTACAGTCTACTTGATGAAATTTCTCACAAATTACTGAAGTAGAAAATGT
	ath_can_8	15.2237	25	AACCAAGA	-4.77632	69	AATCGTG	0	42	27	GTTTTTATTTCATCAACAATACACTCACTCTCTGGTAGAGTCTTTGAGTATATGAAAACTGT
